# From mass spectral features to molecules in molecular networks: a novel workflow for untargeted metabolomics

**DOI:** 10.1101/2021.12.21.473622

**Authors:** Damien Olivier-Jimenez, Zakaria Bouchouireb, Simon Ollivier, Julia Mocquard, Pierre-Marie Allard, Guillaume Bernadat, Marylène Chollet-Krugler, David Rondeau, Joël Boustie, Justin J.J. van der Hooft, Jean-Luc Wolfender

## Abstract

In the context of untargeted metabolomics, molecular networking is a popular and efficient tool which organizes and simplifies mass spectrometry fragmentation data (LC-MS/MS), by clustering ions based on a cosine similarity score. However, the nature of the ion species is rarely taken into account, causing redundancy as a single compound may be present in different forms throughout the network. Taking advantage of the presence of such redundant ions, we developed a new method named MolNotator. Using the different ion species produced by a molecule during ionization (adducts, dimers, trimers, in-source fragments), a predicted molecule node (or neutral node) is created by triangulation, and ultimately computing the associated molecule’s calculated mass. These neutral nodes provide researchers with several advantages. Firstly, each molecule is then represented in its ionization context, connected to all produced ions and indirectly to some coeluted compounds, thereby also highlighting unexpected widely present adduct species. Secondly, the predicted neutrals serve as anchors to merge the complementary positive and negative ionization modes into a single network. Lastly, the dereplication is improved by the use of all available ions connected to the neutral nodes, and the computed molecular masses can be used for exact mass dereplication. MolNotator is available as a Python library and was validated using the lichen database spectra acquired on an Orbitrap, computing neutral molecules for >90% of the 156 molecules in the dataset. By focusing on actual molecules instead of ions, *MolNotator* greatly facilitates the selection of molecules of interest.
