## Supplementary material for "From mass spectral features to molecules in molecular networks: a novel workflow for untargeted metabolomics": Molecule list

Name	Exact mass	Class	SMILES	InChI	InChIKey	Neutral_predicted
Acaranoic acid	298.2144	Acids	CCCCCCCCCC[C@H]1C[C@H]([C@@H](C(=O)O1)C)C(=O)O	InChI=1S/C17H30O4/c1-3-4-5-6-7-8-9-10-11-14-12-15(16(18)19)13(2)17(20)21-14/h13-15H,3-12H2,1-2H3,(H,18,19)/t13-,14-,15+/m0/s1	SRMPRRDLILJEAW-SOUVJXGZSA-N	True
Bourgeanic acid	386.3032	Acids	CC[C@@H](C)C[C@@H](C)[C@@H]([C@H](C)C(=O)O[C@@H]([C@H](C)C[C@H](C)CC)[C@H](C)C(=O)O)O	InChI=1S/C22H42O5/c1-9-13(3)11-15(5)19(23)17(7)22(26)27-20(18(8)21(24)25)16(6)12-14(4)10-2/h13-20,23H,9-12H2,1-8H3,(H,24,25)/t13-,14-,15-,16-,17+,18+,19+,20+/m1/s1	ZQEUMOKDJCSNHB-IHRHECOVSA-N	True
Caperatic acid	402.2618	Acids	CCCCCCCCCCCCCCC(C(=O)O)C(CC(=O)OC)(C(=O)O)O	InChI=1S/C21H38O7/c1-3-4-5-6-7-8-9-10-11-12-13-14-15-17(19(23)24)21(27,20(25)26)16-18(22)28-2/h17,27H,3-16H2,1-2H3,(H,23,24)(H,25,26)	HMJJWFFZRCLIDN-UHFFFAOYSA-N	True
Fumaric acid	116.011	Acids	C(=C\C(=O)O)/C(=O)O	InChI=1S/C4H4O4/c5-3(6)1-2-4(7)8/h1-2H,(H,5,6)(H,7,8)/b2-1+	VZCYOOQTPOCHFL-OWOJBTEDSA-N	False
Isorangiformic acid	386.2668	Acids	O=C(O)C[C@@H]([C@H](CCCCCCCCCCCCCC)C(=O)O)C(=O)OC	InChI=1S/C21H38O6/c1-3-4-5-6-7-8-9-10-11-12-13-14-15-17(20(24)25)18(16-19(22)23)21(26)27-2/h17-18H,3-16H2,1-2H3,(H,22,23)(H,24,25)/t17-,18-/m0/s1	MZWQZYDNVSKPPF-ROUUACIJSA-N	True
Norrangiformic acid	372.2512	Acids	CCCCCCCCCCCCCC[C@H](C(=O)O)[C@H](C(=O)O)CC(=O)O	InChI=1S/C20H36O6/c1-2-3-4-5-6-7-8-9-10-11-12-13-14-16(19(23)24)17(20(25)26)15-18(21)22/h16-17H,2-15H2,1H3,(H,21,22)(H,23,24)(H,25,26)/t16-,17+/m0/s1	YBZIIVKQVVKTTD-DLBZAZTESA-N	True
Rangiformic acid	386.2668	Acids	CCCCCCCCCCCCCC[C@H](C(=O)OC)[C@@H](C(=O)O)CC(=O)O	InChI=1S/C21H38O6/c1-3-4-5-6-7-8-9-10-11-12-13-14-15-17(21(26)27-2)18(20(24)25)16-19(22)23/h17-18H,3-16H2,1-2H3,(H,22,23)(H,24,25)/t17-,18-/m0/s1	LGCPAGYPUFWEBQ-ROUUACIJSA-N	True
Roccellic acid	300.2301	Acids	O=C(O)C(CCCCCCCCCCCC)C(C)C(=O)O	InChI=1S/C17H32O4/c1-3-4-5-6-7-8-9-10-11-12-13-15(17(20)21)14(2)16(18)19/h14-15H,3-13H2,1-2H3,(H,18,19)(H,20,21)	CADNMISJDLVPCK-UHFFFAOYSA-N	True
Acetylportentol	352.1886	Aliphatic and Cycloaliphatic Compounds	CC1C(OC2(C(C3C(C(=O)C2(C(=O)O3)C)C)C)C(C1OC(=O)C)C)C	InChI=1S/C19H28O6/c1-8-12(5)25-19(10(3)14(8)23-13(6)20)11(4)15-9(2)16(21)18(19,7)17(22)24-15/h8-12,14-15H,1-7H3	CMTSHPFXBUQFIX-UHFFFAOYSA-N	True
Portentol	310.178	Aliphatic and Cycloaliphatic Compounds	CC1C(OC2(C(C1O)C)C(C1C(C(=O)C2(C(=O)O1)C)C)C)C	InChI=1S/C17H26O5/c1-7-11(5)22-17(9(3)12(7)18)10(4)13-8(2)14(19)16(17,6)15(20)21-13/h7-13,18H,1-6H3	CVPVGRDVSAJUQS-UHFFFAOYSA-N	True
2,4-Dichloro-1,3,6-tri-O-methylnorlichexanthone	368.0218	Chromanes and Chromones	O=c1c2c(c(Cl)c(OC)c(Cl)c2OC)oc2c1c(cc(c2)OC)C	InChI=1S/C17H14Cl2O5/c1-7-5-8(21-2)6-9-10(7)14(20)11-15(22-3)12(18)17(23-4)13(19)16(11)24-9/h5-6H,1-4H3	KAJRGHJEGIZHMO-UHFFFAOYSA-N	False
2,8-Dimethyl-5,7-dimethoxychromone	234.0892	Chromanes and Chromones	O=c1cc(C)oc2c1c(OC)cc(OC)c2C	InChI=1S/C13H14O4/c1-7-5-9(14)12-11(16-4)6-10(15-3)8(2)13(12)17-7/h5-6H,1-4H3	MJHNYZONVLZSNB-UHFFFAOYSA-N	True
Acetylloboridin	536.153	Chromanes and Chromones	Cc1cc(=O)c2c(c(C)c(O[C@H]3[C@H](OC(=O)C)[C@@H](OC(=O)C)[C@H](OC(=O)C)[C@@H](COC(=O)C)O3)cc2O)o1	InChI=1S/C25H28O13/c1-10-7-16(30)20-17(31)8-18(11(2)21(20)33-10)37-25-24(36-15(6)29)23(35-14(5)28)22(34-13(4)27)19(38-25)9-32-12(3)26/h7-8,19,22-25,31H,9H2,1-6H3/t19-,22-,23+,24-,25-/m1/s1	NWASWCGVBSEDJX-HYOIWIKGSA-N	True
Eugenitin	220.0736	Chromanes and Chromones	Cc1cc(=O)c2c(c(c(cc2o1)OC)C)O	InChI=1S/C12H12O4/c1-6-4-8(13)11-10(16-6)5-9(15-3)7(2)12(11)14/h4-5,14H,1-3H3	RGTSAUBIQAKKLC-UHFFFAOYSA-N	False
Eugenitol	206.0579	Chromanes and Chromones	Cc1cc(=O)c2c(c(c(cc2o1)O)C)O	InChI=1S/C11H10O4/c1-5-3-8(13)10-9(15-5)4-7(12)6(2)11(10)14/h3-4,12,14H,1-2H3	HMAUJNAGOIPKDG-UHFFFAOYSA-N	True
Galapagin	424.1369	Chromanes and Chromones	O[C@H]1[C@H](O)[C@@H](O)[C@H](Oc2c(C)c3oc(C)cc(=O)c3c(O)c2C)O[C@@H]1COC(=O)C	InChI=1S/C20H24O10/c1-7-5-11(22)13-14(23)8(2)18(9(3)19(13)28-7)30-20-17(26)16(25)15(24)12(29-20)6-27-10(4)21/h5,12,15-17,20,23-26H,6H2,1-4H3/t12-,15-,16+,17-,20+/m1/s1	NJRLDXGREKHXGV-IVABAYMNSA-N	True
Isoeugenitol	206.0579	Chromanes and Chromones	Cc1cc(=O)c2c(c(C)c(O)cc2O)o1	InChI=1S/C11H10O4/c1-5-3-8(13)10-9(14)4-7(12)6(2)11(10)15-5/h3-4,12,14H,1-2H3	XSSGQRFNGHRFBC-UHFFFAOYSA-N	True
Lepraric acid	362.1002	Chromanes and Chromones	Cc1cc(=O)c2c(c(c(cc2o1)OC)COC(=O)/C=C(\C)/CC(=O)O)O	InChI=1S/C18H18O8/c1-9(4-15(20)21)5-16(22)25-8-11-13(24-3)7-14-17(18(11)23)12(19)6-10(2)26-14/h5-7,23H,4,8H2,1-3H3,(H,20,21)/b9-5+	JSLBEJMNMZJONS-WEVVVXLNSA-N	True
Roccellin	452.1319	Chromanes and Chromones	O=C(C)O[C@@H]1[C@@H](O)[C@H](O)[C@@H](COC(=O)C)O[C@H]1Oc1cc2oc(C)cc(=O)c2c(O)c1C	InChI=1S/C21H24O11/c1-8-5-12(24)16-14(29-8)6-13(9(2)17(16)25)31-21-20(30-11(4)23)19(27)18(26)15(32-21)7-28-10(3)22/h5-6,15,18-21,25-27H,7H2,1-4H3/t15-,18-,19+,20-,21-/m1/s1	AFCAWRFTSGVRQA-CMWLGVBASA-N	True
Rupicolin (sordidone)	240.0189	Chromanes and Chromones	Cc1cc(=O)c2c(o1)c(c(c(c2O)C)O)Cl	InChI=1S/C11H9ClO4/c1-4-3-6(13)7-9(14)5(2)10(15)8(12)11(7)16-4/h3,14-15H,1-2H3	OFIWISPGMYFUGQ-UHFFFAOYSA-N	True
2,4,6-Trihydroxyacetophenone	168.0423	Cleavage Products of Depsides and Depsidones	CC(=O)c1c(O)cc(O)cc1O	InChI=1S/C8H8O4/c1-4(9)8-6(11)2-5(10)3-7(8)12/h2-3,10-12H,1H3	XLEYFDVVXLMULC-UHFFFAOYSA-N	True
2,4-Di-O-methylolivetonide	276.1362	Cleavage Products of Depsides and Depsidones	COc1cc2c(c(=O)oc(CCCCC)c2)c(OC)c1	InChI=1S/C16H20O4/c1-4-5-6-7-12-8-11-9-13(18-2)10-14(19-3)15(11)16(17)20-12/h8-10H,4-7H2,1-3H3	NKYAIPHVDQBFLF-UHFFFAOYSA-N	True
2-Hydroxy-4,6-dimethoxyacetophenone	196.0736	Cleavage Products of Depsides and Depsidones	CC(=O)c1c(OC)cc(OC)cc1O	InChI=1S/C10H12O4/c1-6(11)10-8(12)4-7(13-2)5-9(10)14-3/h4-5,12H,1-3H3	FBUBVLUPUDBFME-UHFFFAOYSA-N	False
3,5-Dichlororsellinic acid	235.9643	Cleavage Products of Depsides and Depsidones	O=C(O)c1c(C)c(Cl)c(O)c(Cl)c1O	InChI=1S/C8H6Cl2O4/c1-2-3(8(13)14)6(11)5(10)7(12)4(2)9/h11-12H,1H3,(H,13,14)	QZKUNAATQJYHIC-UHFFFAOYSA-N	True
4-O-methylolivetolcarboxylic acid	238.1205	Cleavage Products of Depsides and Depsidones	Oc1cc(OC)cc(CCCCC)c1C(=O)O	InChI=1S/C13H18O4/c1-3-4-5-6-9-7-10(17-2)8-11(14)12(9)13(15)16/h7-8,14H,3-6H2,1-2H3,(H,15,16)	JWSADSZPLGCVPA-UHFFFAOYSA-N	True
5-Chlorodivaricatinic acid	244.0502	Cleavage Products of Depsides and Depsidones	O=C(O)c1c(CCC)c(Cl)c(OC)cc1O	InChI=1S/C11H13ClO4/c1-3-4-6-9(11(14)15)7(13)5-8(16-2)10(6)12/h5,13H,3-4H2,1-2H3,(H,14,15)	JRBWSDAHJPBRDM-UHFFFAOYSA-N	True
5-Chloroorsellinic acid	202.0033	Cleavage Products of Depsides and Depsidones	O=C(O)c1c(C)c(Cl)c(O)cc1O	InChI=1S/C8H7ClO4/c1-3-6(8(12)13)4(10)2-5(11)7(3)9/h2,10-11H,1H3,(H,12,13)	GZQRFGTYUAPOOM-UHFFFAOYSA-N	False
Atranol	152.0473	Cleavage Products of Depsides and Depsidones	Cc1cc(c(c(c1)O)C=O)O	InChI=1S/C8H8O3/c1-5-2-7(10)6(4-9)8(11)3-5/h2-4,10-11H,1H3	JASONGFGOLHLGB-UHFFFAOYSA-N	True
Beta-orcinol	138.0681	Cleavage Products of Depsides and Depsidones	Cc1c(O)cc(C)cc1O	InChI=1S/C8H10O2/c1-5-3-7(9)6(2)8(10)4-5/h3-4,9-10H,1-2H3	GHVHDYYKJYXFGU-UHFFFAOYSA-N	False
b-Orcinolcarboxylic acid	182.0579	Cleavage Products of Depsides and Depsidones	Cc1c(O)c(C(=O)O)c(C)cc1O	InChI=1S/C9H10O4/c1-4-3-6(10)5(2)8(11)7(4)9(12)13/h3,10-11H,1-2H3,(H,12,13)	VHNLJRRECIZZPX-UHFFFAOYSA-N	True
Divaric acid	196.0736	Cleavage Products of Depsides and Depsidones	O=C(O)c1c(CCC)cc(O)cc1O	InChI=1S/C10H12O4/c1-2-3-6-4-7(11)5-8(12)9(6)10(13)14/h4-5,11-12H,2-3H2,1H3,(H,13,14)	RIVVNGIVVYEIRS-UHFFFAOYSA-N	True
Haematommic acid	196.0372	Cleavage Products of Depsides and Depsidones	Cc1cc(c(c(c1C(=O)O)O)C=O)O	InChI=1S/C9H8O5/c1-4-2-6(11)5(3-10)8(12)7(4)9(13)14/h2-3,11-12H,1H3,(H,13,14)	KCOOTJRKKIDHTM-UHFFFAOYSA-N	False
Isoevernic acid	182.0579	Cleavage Products of Depsides and Depsidones	O=C(O)c1c(C)cc(O)cc1OC	InChI=1S/C9H10O4/c1-5-3-6(10)4-7(13-2)8(5)9(11)12/h3-4,10H,1-2H3,(H,11,12)	HKYUPCAKFRQXJI-UHFFFAOYSA-N	True
Methyl beta-orcinolcarboxylate	196.0736	Cleavage Products of Depsides and Depsidones	Oc1c(C)c(O)cc(C)c1C(=O)OC	InChI=1S/C10H12O4/c1-5-4-7(11)6(2)9(12)8(5)10(13)14-3/h4,11-12H,1-3H3	UUQHKWMIDYRWHH-UHFFFAOYSA-N	False
Methyl-2,4-Di-O-methylorsellinate	210.0892	Cleavage Products of Depsides and Depsidones	O=C(OC)c1c(C)cc(OC)cc1OC	InChI=1S/C11H14O4/c1-7-5-8(13-2)6-9(14-3)10(7)11(12)15-4/h5-6H,1-4H3	QCEODMDPMRZZDI-UHFFFAOYSA-N	False
Olivetolcarboxylic acid	224.1049	Cleavage Products of Depsides and Depsidones	CCCCCc1cc(cc(c1C(=O)O)O)O	InChI=1S/C12H16O4/c1-2-3-4-5-8-6-9(13)7-10(14)11(8)12(15)16/h6-7,13-14H,2-5H2,1H3,(H,15,16)	SXFKFRRXJUJGSS-UHFFFAOYSA-N	True
Olivetonide	248.1049	Cleavage Products of Depsides and Depsidones	O=c1oc(CCCCC)cc2c1c(cc(c2)O)O	InChI=1S/C14H16O4/c1-2-3-4-5-11-7-9-6-10(15)8-12(16)13(9)14(17)18-11/h6-8,15-16H,2-5H2,1H3	FIMFRMRZGBUYMV-UHFFFAOYSA-N	True
Orsellinic acid	168.0423	Cleavage Products of Depsides and Depsidones	Cc1cc(cc(c1C(=O)O)O)O	InChI=1S/C8H8O4/c1-4-2-5(9)3-6(10)7(4)8(11)12/h2-3,9-10H,1H3,(H,11,12)	AMKYESDOVDKZKV-UHFFFAOYSA-N	False
Rhizonic acid	196.0736	Cleavage Products of Depsides and Depsidones	O=C(O)c1c(C)cc(OC)c(C)c1O	InChI=1S/C10H12O4/c1-5-4-7(14-3)6(2)9(11)8(5)10(12)13/h4,11H,1-3H3,(H,12,13)	BMRVNZZVDSVOQG-UHFFFAOYSA-N	False
Anziaic acid	430.1992	Depsides (Didepsides)	CCCCCc1cc(cc(c1C(=O)Oc1cc(c(c(c1)CCCCC)C(=O)O)O)O)O	InChI=1S/C24H30O7/c1-3-5-7-9-15-11-17(25)13-19(26)22(15)24(30)31-18-12-16(10-8-6-4-2)21(23(28)29)20(27)14-18/h11-14,25-27H,3-10H2,1-2H3,(H,28,29)	BEFYPHLCGVCBFF-UHFFFAOYSA-N	True
Arthoniaic acid	528.2359	Depsides (Didepsides)	CCCCCC(=O)Cc1cc(cc(c1C(=O)Oc1cc(c(c(c1)CC(=O)CCCCC)C(=O)O)OC)O)O	InChI=1S/C29H36O9/c1-4-6-8-10-20(30)12-18-14-22(32)16-24(33)26(18)29(36)38-23-15-19(13-21(31)11-9-7-5-2)27(28(34)35)25(17-23)37-3/h14-17,32-33H,4-13H2,1-3H3,(H,34,35)	DGXLEDCXMIJNPJ-UHFFFAOYSA-N	True
Barbatic acid	360.1209	Depsides (Didepsides)	Cc1cc(OC(=O)c2c(O)c(C)c(OC)cc2C)c(C)c(O)c1C(=O)O	InChI=1S/C19H20O7/c1-8-7-13(11(4)16(20)14(8)18(22)23)26-19(24)15-9(2)6-12(25-5)10(3)17(15)21/h6-7,20-21H,1-5H3,(H,22,23)	NMKBRSYSHBPUPY-UHFFFAOYSA-N	True
Confluentic acid	500.241	Depsides (Didepsides)	CCCCCc1cc(cc(c1C(=O)O)OC)OC(=O)c1c(cc(cc1CC(=O)CCCCC)OC)O	InChI=1S/C28H36O8/c1-5-7-9-11-18-14-22(17-24(35-4)26(18)27(31)32)36-28(33)25-19(13-20(29)12-10-8-6-2)15-21(34-3)16-23(25)30/h14-17,30H,5-13H2,1-4H3,(H,31,32)	UANVCGQMNRTKGM-UHFFFAOYSA-N	True
Diffractaic acid	374.1366	Depsides (Didepsides)	Cc1cc(c(c(c1C(=O)O)O)C)OC(=O)c1c(c(c(cc1C)OC)C)OC	InChI=1S/C20H22O7/c1-9-8-14(11(3)17(21)15(9)19(22)23)27-20(24)16-10(2)7-13(25-5)12(4)18(16)26-6/h7-8,21H,1-6H3,(H,22,23)	MIJKZXWOOXIEEU-UHFFFAOYSA-N	True
Divaricatic acid	388.1522	Depsides (Didepsides)	CCCc1cc(cc(c1C(=O)Oc1cc(c(c(c1)CCC)C(=O)O)O)O)OC	InChI=1S/C21H24O7/c1-4-6-12-9-15(11-16(22)18(12)20(24)25)28-21(26)19-13(7-5-2)8-14(27-3)10-17(19)23/h8-11,22-23H,4-7H2,1-3H3,(H,24,25)	FSRDIJIAQPSMMR-UHFFFAOYSA-N	True
Erythrin	422.1213	Depsides (Didepsides)	Cc1cc(O)cc(O)c1C(=O)Oc1cc(O)c(C(=O)OC[C@@H](O)[C@@H](O)CO)c(C)c1	InChI=1S/C20H22O10/c1-9-3-11(22)5-13(23)18(9)20(28)30-12-4-10(2)17(14(24)6-12)19(27)29-8-16(26)15(25)7-21/h3-6,15-16,21-26H,7-8H2,1-2H3/t15-,16+/m0/s1	BUBBEHCXSMCYNY-JKSUJKDBSA-N	True
Glomellic acid	472.1733	Depsides (Didepsides)	Oc1c(C(=O)Oc2cc(O)c(C(=O)O)c(CC(=O)CCC)c2)c(CC(=O)CCC)cc(OC)c1	InChI=1S/C25H28O9/c1-4-6-16(26)8-14-11-19(13-20(28)22(14)24(30)31)34-25(32)23-15(9-17(27)7-5-2)10-18(33-3)12-21(23)29/h10-13,28-29H,4-9H2,1-3H3,(H,30,31)	QZZMDINWSWWNKM-UHFFFAOYSA-N	True
Glomelliferic acid	458.1941	Depsides (Didepsides)	Oc1c(C(=O)Oc2cc(O)c(C(=O)O)c(CCCCC)c2)c(CC(=O)CCC)cc(OC)c1	InChI=1S/C25H30O8/c1-4-6-7-9-15-11-19(14-20(27)22(15)24(29)30)33-25(31)23-16(10-17(26)8-5-2)12-18(32-3)13-21(23)28/h11-14,27-28H,4-10H2,1-3H3,(H,29,30)	PKLMGLZTAHCGBQ-UHFFFAOYSA-N	True
Lecanoric acid	318.074	Depsides (Didepsides)	Oc1c(C(=O)Oc2cc(C)c(C(=O)O)c(O)c2)c(C)cc(O)c1	InChI=1S/C16H14O7/c1-7-3-9(17)5-11(18)14(7)16(22)23-10-4-8(2)13(15(20)21)12(19)6-10/h3-6,17-19H,1-2H3,(H,20,21)	HEMSJKZDHNSSEW-UHFFFAOYSA-N	True
Merochlorophaeic acid	446.1941	Depsides (Didepsides)	O=C(Oc1c(O)cc(CCCCC)c(C(=O)O)c1O)c1c(CCC)cc(OC)cc1OC	InChI=1S/C24H30O8/c1-5-7-8-10-15-12-17(25)22(21(26)20(15)23(27)28)32-24(29)19-14(9-6-2)11-16(30-3)13-18(19)31-4/h11-13,25-26H,5-10H2,1-4H3,(H,27,28)	AAKHGLJWUOZNTQ-UHFFFAOYSA-N	True
Miriquidic acid	458.1941	Depsides (Didepsides)	Oc1cc(OC(=O)c2c(O)cc(OC)cc2CCC(=O)CC)cc(CCCCC)c1C(=O)O	InChI=1S/C25H30O8/c1-4-6-7-8-15-12-19(14-20(27)22(15)24(29)30)33-25(31)23-16(9-10-17(26)5-2)11-18(32-3)13-21(23)28/h11-14,27-28H,4-10H2,1-3H3,(H,29,30)	UCYIOAVHQGSYLP-UHFFFAOYSA-N	True
Olivetoric acid	472.2097	Depsides (Didepsides)	Oc1cc(OC(=O)c2c(O)cc(O)cc2CC(=O)CCCCC)cc(CCCCC)c1C(=O)O	InChI=1S/C26H32O8/c1-3-5-7-9-16-13-20(15-22(30)23(16)25(31)32)34-26(33)24-17(12-19(28)14-21(24)29)11-18(27)10-8-6-4-2/h12-15,28-30H,3-11H2,1-2H3,(H,31,32)	VZPLPGICHZXOCQ-UHFFFAOYSA-N	True
Planaic acid	472.2461	Depsides (Didepsides)	OC(=O)c1c(OC)cc(cc1CCCCC)OC(=O)c1c(CCCCC)cc(OC)cc1OC	InChI=1S/C27H36O7/c1-6-8-10-12-18-15-21(17-22(32-4)24(18)26(28)29)34-27(30)25-19(13-11-9-7-2)14-20(31-3)16-23(25)33-5/h14-17H,6-13H2,1-5H3,(H,28,29)	FNJKTDQIJKLZGZ-UHFFFAOYSA-N	True
Sekikaic acid	418.1628	Depsides (Didepsides)	Oc1c(C(=O)Oc2c(OC)cc(c(C(=O)O)c2O)CCC)c(CCC)cc(OC)c1	InChI=1S/C22H26O8/c1-5-7-12-9-14(28-3)11-15(23)17(12)22(27)30-20-16(29-4)10-13(8-6-2)18(19(20)24)21(25)26/h9-11,23-24H,5-8H2,1-4H3,(H,25,26)	CPHXGYQLOSNELY-UHFFFAOYSA-N	True
Squamatic acid	390.0951	Depsides (Didepsides)	Oc1c(C(=O)Oc2cc(C)c(c(O)c2C)C(=O)O)c(C)cc(OC)c1C(=O)O	InChI=1S/C19H18O9/c1-7-5-10(9(3)15(20)12(7)17(22)23)28-19(26)13-8(2)6-11(27-4)14(16(13)21)18(24)25/h5-6,20-21H,1-4H3,(H,22,23)(H,24,25)	WCWYEXBIRSSVGF-UHFFFAOYSA-N	True
Crustinic acid	484.1006	Depsides (Tridepsides)	Cc1c(c(O)cc(O)c1)C(=O)Oc1cc(O)c(C(=O)Oc2c(C)c(C(=O)O)c(O)cc2O)c(C)c1	InChI=1S/C24H20O11/c1-9-4-12(25)6-14(26)18(9)23(32)34-13-5-10(2)19(15(27)7-13)24(33)35-21-11(3)20(22(30)31)16(28)8-17(21)29/h4-8,25-29H,1-3H3,(H,30,31)	PXEWPVIKVBSHLU-UHFFFAOYSA-N	True
Gyrophoric acid	468.1056	Depsides (Tridepsides)	Cc1c(c(O)cc(O)c1)C(=O)Oc1cc(O)c(C(=O)Oc2cc(O)c(C(=O)O)c(C)c2)c(C)c1	InChI=1S/C24H20O10/c1-10-4-13(25)7-16(26)20(10)23(31)34-15-6-12(3)21(18(28)9-15)24(32)33-14-5-11(2)19(22(29)30)17(27)8-14/h4-9,25-28H,1-3H3,(H,29,30)	ATQPZSQVWCPVGV-UHFFFAOYSA-N	True
Ovoic acid	482.1213	Depsides (Tridepsides)	Cc1c(c(O)cc(O)c1)C(=O)Oc1cc(OC)c(C(=O)Oc2cc(O)c(C(=O)O)c(C)c2)c(C)c1	InChI=1S/C25H22O10/c1-11-5-14(26)8-17(27)21(11)24(31)35-16-7-13(3)22(19(10-16)33-4)25(32)34-15-6-12(2)20(23(29)30)18(28)9-15/h5-10,26-28H,1-4H3,(H,29,30)	BXLGBRLDRRZQKR-UHFFFAOYSA-N	False
3-Dechloro-4-O-methyldiploicin	401.9829	Depsidones	O=C1c2c(C)c(Cl)c(OC)cc2Oc2c(O1)c(c(c(c2C)Cl)OC)Cl	InChI=1S/C17H13Cl3O5/c1-6-10-8(5-9(22-3)11(6)18)24-14-7(2)12(19)15(23-4)13(20)16(14)25-17(10)21/h5H,1-4H3	HEZSUFJPGFDKIG-UHFFFAOYSA-N	True
3-Hydroxycolensoic acid	458.1941	Depsidones	O=C1c2c(CCCCC)cc(OC)c(O)c2Oc2c(O1)cc(c(c2CCCCC)C(=O)O)O	InChI=1S/C25H30O8/c1-4-6-8-10-14-12-17(31-3)21(27)23-19(14)25(30)32-18-13-16(26)20(24(28)29)15(22(18)33-23)11-9-7-5-2/h12-13,26-27H,4-11H2,1-3H3,(H,28,29)	VZPSCITXDMDLDC-UHFFFAOYSA-N	True
3-Hydroxyphysodic acid	486.189	Depsidones	O=C1c2c(CC(=O)CCCCC)cc(O)c(O)c2Oc2c(O1)cc(c(c2CCCCC)C(=O)O)O	InChI=1S/C26H30O9/c1-3-5-7-9-15(27)11-14-12-18(29)22(30)24-20(14)26(33)34-19-13-17(28)21(25(31)32)16(23(19)35-24)10-8-6-4-2/h12-13,28-30H,3-11H2,1-2H3,(H,31,32)	BQHHNAPTXQOPBW-UHFFFAOYSA-N	True
3-Methoxycolensoic acid	472.2097	Depsidones	O=C1c2c(CCCCC)cc(OC)c(OC)c2Oc2c(O1)cc(c(c2CCCCC)C(=O)O)O	InChI=1S/C26H32O8/c1-5-7-9-11-15-13-18(31-3)23(32-4)24-20(15)26(30)33-19-14-17(27)21(25(28)29)16(22(19)34-24)12-10-8-6-2/h13-14,27H,5-12H2,1-4H3,(H,28,29)	GHBZVNHEVHMKOB-UHFFFAOYSA-N	True
Alpha-Alectoronic acid	512.2046	Depsidones	O=C1Oc2c(c(CC(=O)CCCCC)c(C(=O)O)c(O)c2)Oc2c1c(cc(c2)O)CC(=O)CCCCC	InChI=1S/C28H32O9/c1-3-5-7-9-17(29)11-16-12-19(31)14-22-24(16)28(35)37-23-15-21(32)25(27(33)34)20(26(23)36-22)13-18(30)10-8-6-4-2/h12,14-15,31-32H,3-11,13H2,1-2H3,(H,33,34)	ZDIOCINAHISORH-UHFFFAOYSA-N	True
Alpha-collatolic acid	526.2203	Depsidones	O=C1Oc2c(c3C[C@@](O)(CCCCC)OC(=O)c3c(O)c2)Oc2c1c(cc(c2)OC)CC(=O)CCCCC	InChI=1S/C29H34O9/c1-4-6-8-10-18(30)12-17-13-19(35-3)14-22-24(17)27(32)37-23-15-21(31)25-20(26(23)36-22)16-29(34,38-28(25)33)11-9-7-5-2/h13-15,31,34H,4-12,16H2,1-3H3/t29-/m1/s1	DQYWDDCXRXABIH-GDLZYMKVSA-N	True
Argopsin	396.0167	Depsidones	Cc1c2c(Oc3c(OC2=O)c(c(c(c3C)Cl)OC)C)c(C=O)c(O)c1Cl	InChI=1S/C18H14Cl2O6/c1-6-10-17(9(5-21)13(22)11(6)19)25-15-7(2)12(20)14(24-4)8(3)16(15)26-18(10)23/h5,22H,1-4H3	SNNDIPJEAQAKTJ-UHFFFAOYSA-N	True
Caloploicin	401.9829	Depsidones	Cc1c2c(Oc3c(OC2=O)c(c(c(c3C)Cl)OC)C)c(Cl)c(O)c1Cl	InChI=1S/C17H13Cl3O5/c1-5-8-16(11(20)12(21)9(5)18)24-14-6(2)10(19)13(23-4)7(3)15(14)25-17(8)22/h21H,1-4H3	MTWNEIGWRWQLFS-UHFFFAOYSA-N	True
Chlorovirensic acid	392.0299	Depsidones	O=C1c2c(c(Cl)c(c(C=O)c2Oc2c(C)c(c(O)c(C)c2O1)C(=O)O)O)C	InChI=1S/C18H13ClO8/c1-5-10-16(8(4-20)13(22)11(5)19)26-14-6(2)9(17(23)24)12(21)7(3)15(14)27-18(10)25/h4,21-22H,1-3H3,(H,23,24)	NLEQXKZDZFGBFP-UHFFFAOYSA-N	False
Constictic acid	402.0587	Depsidones	Cc1cc(c(c2c1C(=O)Oc1c(O2)c2c(c(c1CO)O)C(=O)OC2O)C=O)OC	InChI=1S/C19H14O10/c1-6-3-9(26-2)7(4-20)14-10(6)17(23)28-15-8(5-21)13(22)11-12(16(15)27-14)19(25)29-18(11)24/h3-4,19,21-22,25H,5H2,1-2H3	FYPCEUKJORJHDL-UHFFFAOYSA-N	True
Dechlorodiploicin	387.9672	Depsidones	O=C1Oc2c(c(C)c(Cl)c(OC)c2)Oc2c(Cl)c(O)c(Cl)c(C)c12	InChI=1S/C16H11Cl3O5/c1-5-9-15(12(19)13(20)11(5)18)24-14-6(2)10(17)7(22-3)4-8(14)23-16(9)21/h4,20H,1-3H3	XEDMLQPKKYHCKK-UHFFFAOYSA-N	True
Diploicin	421.9282	Depsidones	O=C1c2c(C)c(Cl)c(O)c(Cl)c2Oc2c(O1)c(c(c(c2C)Cl)OC)Cl	InChI=1S/C16H10Cl4O5/c1-4-6-13(9(19)11(21)7(4)17)24-12-5(2)8(18)14(23-3)10(20)15(12)25-16(6)22/h21H,1-3H3	AXZCNBVMHHTPKA-UHFFFAOYSA-N	True
Gangaleoidin	412.0117	Depsidones	O=C1c2c(C)c(Cl)c(O)c(Cl)c2Oc2c(O1)cc(c(c2C)C(=O)OC)OC	InChI=1S/C18H14Cl2O7/c1-6-11-16(13(20)14(21)12(6)19)27-15-7(2)10(17(22)25-4)8(24-3)5-9(15)26-18(11)23/h5,21H,1-4H3	RPHAAJGBADUATP-UHFFFAOYSA-N	True
Hypoprotocetraric acid	344.0896	Depsidones	O=C1c2c(C)cc(O)c(C)c2Oc2c(O1)c(c(c(c2C)C(=O)O)O)C	InChI=1S/C18H16O7/c1-6-5-10(19)7(2)14-11(6)18(23)25-16-9(4)13(20)12(17(21)22)8(3)15(16)24-14/h5,19-20H,1-4H3,(H,21,22)	CFPLLTGKDKZLIH-UHFFFAOYSA-N	True
Lividic acid	500.2046	Depsidones	O=C1c2c(CC(=O)CCCCC)cc(OC)c(O)c2Oc2c(O1)cc(c(c2CCCCC)C(=O)O)O	InChI=1S/C27H32O9/c1-4-6-8-10-16(28)12-15-13-19(34-3)23(30)25-21(15)27(33)35-20-14-18(29)22(26(31)32)17(24(20)36-25)11-9-7-5-2/h13-14,29-30H,4-12H2,1-3H3,(H,31,32)	YFNNJORBJZUGCV-UHFFFAOYSA-N	True
Lobaric acid	456.1784	Depsidones	O=C1c2c(C(=O)CCCC)cc(OC)cc2Oc2c(O1)cc(c(c2CCCCC)C(=O)O)O	InChI=1S/C25H28O8/c1-4-6-8-9-15-21(24(28)29)18(27)13-20-23(15)32-19-12-14(31-3)11-16(17(26)10-7-5-2)22(19)25(30)33-20/h11-13,27H,4-10H2,1-3H3,(H,28,29)	JHEWMLHQNRHTQX-UHFFFAOYSA-N	True
Nornotatic acid	330.074	Depsidones	O=C1c2c(C)cc(O)c(C)c2Oc2c(O1)cc(c(c2C)C(=O)O)O	InChI=1S/C17H14O7/c1-6-4-9(18)7(2)15-12(6)17(22)23-11-5-10(19)13(16(20)21)8(3)14(11)24-15/h4-5,18-19H,1-3H3,(H,20,21)	HETZRHDDRHBPKX-UHFFFAOYSA-N	True
Notatic acid	344.0896	Depsidones	O=C1c2c(C)cc(OC)c(C)c2Oc2c(O1)cc(c(c2C)C(=O)O)O	InChI=1S/C18H16O7/c1-7-5-11(23-4)8(2)16-13(7)18(22)24-12-6-10(19)14(17(20)21)9(3)15(12)25-16/h5-6,19H,1-4H3,(H,20,21)	IXEVSIMCIWOSQO-UHFFFAOYSA-N	True
Physodalic acid	416.0743	Depsidones	O=C1c2c(C)cc(O)c(C=O)c2Oc2c(O1)c(c(c(c2C)C(=O)O)O)COC(=O)C	InChI=1S/C20H16O10/c1-7-4-12(23)10(5-21)17-13(7)20(27)30-18-11(6-28-9(3)22)15(24)14(19(25)26)8(2)16(18)29-17/h4-5,23-24H,6H2,1-3H3,(H,25,26)	SKXNIRUDASOCCN-UHFFFAOYSA-N	True
Physodic acid	470.1941	Depsidones	O=C1c2c(CC(=O)CCCCC)cc(O)cc2Oc2c(O1)cc(c(c2CCCCC)C(=O)O)O	InChI=1S/C26H30O8/c1-3-5-7-9-16(27)11-15-12-17(28)13-20-22(15)26(32)34-21-14-19(29)23(25(30)31)18(24(21)33-20)10-8-6-4-2/h12-14,28-29H,3-11H2,1-2H3,(H,30,31)	KVTYWHGIZSCFLG-UHFFFAOYSA-N	True
Psoromic acid	358.0689	Depsidones	O=C1c2c(C)cc(O)c(C=O)c2Oc2c(O1)c(c(cc2C(=O)O)OC)C	InChI=1S/C18H14O8/c1-7-4-11(20)10(6-19)15-13(7)18(23)26-14-8(2)12(24-3)5-9(17(21)22)16(14)25-15/h4-6,20H,1-3H3,(H,21,22)	FUCWJKJZOHOLEO-UHFFFAOYSA-N	False
Salazinic acid	388.043	Depsidones	O=C1c2c(C)cc(O)c(C=O)c2Oc2c(O1)c(c(c1c2C(O)OC1=O)O)CO	InChI=1S/C18H12O10/c1-5-2-8(21)6(3-19)13-9(5)16(23)27-14-7(4-20)12(22)10-11(15(14)26-13)18(25)28-17(10)24/h2-3,18,20-22,25H,4H2,1H3	QQTKVXCQLZIJPP-UHFFFAOYSA-N	True
Stictic acid	386.0638	Depsidones	O=C1c2c(C)cc(OC)c(C=O)c2Oc2c(O1)c(c(c1c2C(O)OC1=O)O)C	InChI=1S/C19H14O9/c1-6-4-9(25-3)8(5-20)15-10(6)17(22)27-14-7(2)13(21)11-12(16(14)26-15)19(24)28-18(11)23/h4-5,19,21,24H,1-3H3	SKCUFZLDTAYNBZ-UHFFFAOYSA-N	True
Variolaric acid	314.0427	Depsidones	O=C1c2c(C)cc(O)cc2Oc2c(O1)cc1c(c2O)C(=O)OC1	InChI=1S/C16H10O7/c1-6-2-8(17)4-9-11(6)16(20)23-10-3-7-5-21-15(19)12(7)13(18)14(10)22-9/h2-4,17-18H,5H2,1H3	LPUOVEFMUOQBFV-UHFFFAOYSA-N	True
Virensic acid	358.0689	Depsidones	O=C1c2c(C)cc(O)c(C=O)c2Oc2c(O1)c(c(c(c2C)C(=O)O)O)C	InChI=1S/C18H14O8/c1-6-4-10(20)9(5-19)16-11(6)18(24)26-15-8(3)13(21)12(17(22)23)7(2)14(15)25-16/h4-5,20-21H,1-3H3,(H,22,23)	FOKAHYDSEWGOHN-UHFFFAOYSA-N	True
Picrolichenic acid	442.1992	Depsones	CCCCCC1=CC(=O)C=C(OC)C21C(=O)Oc1c2c(c(c(c1)O)C(=O)O)CCCCC	InChI=1S/C25H30O7/c1-4-6-8-10-15-12-16(26)13-20(31-3)25(15)22-17(11-9-7-5-2)21(23(28)29)18(27)14-19(22)32-24(25)30/h12-14,27H,4-11H2,1-3H3,(H,28,29)	LOGCRVAWKCZXQM-UHFFFAOYSA-N	True
Didymic acid	370.178	Dibenzofuranes	CCCCCc1c2c(cc(c1C(=O)O)O)oc1c2c(cc(c1)OC)CCC	InChI=1S/C22H26O5/c1-4-6-7-9-15-20(22(24)25)16(23)12-18-21(15)19-13(8-5-2)10-14(26-3)11-17(19)27-18/h10-12,23H,4-9H2,1-3H3,(H,24,25)	IDZVZCQOFFSQMO-UHFFFAOYSA-N	True
Isousnic acid	344.0896	Dibenzofuranes	Cc1c(c(C(=O)C)c(c2c1OC1=CC(=C(C(=O)C21C)C(=O)C)O)O)O	InChI=1S/C18H16O7/c1-6-14(22)12(8(3)20)15(23)13-16(6)25-10-5-9(21)11(7(2)19)17(24)18(10,13)4/h5,21-23H,1-4H3	GRIDHCOCFJSWSY-UHFFFAOYSA-N	True
Pannaric acid	316.0583	Dibenzofuranes	Cc1cc(O)c2c(oc3c2c(C)c(C(=O)O)c(O)c3)c1C(=O)O	InChI=1S/C16H12O7/c1-5-3-7(17)13-12-6(2)11(16(21)22)8(18)4-9(12)23-14(13)10(5)15(19)20/h3-4,17-18H,1-2H3,(H,19,20)(H,21,22)	ZVWOMGLVQVBJQN-UHFFFAOYSA-N	True
Porphyrilic acid	314.0427	Dibenzofuranes	Oc1cc2c(c3c1C(=O)OC3)c1c(O)cc(C)c(C(=O)O)c1o2	InChI=1S/C16H10O7/c1-5-2-7(17)13-12-6-4-22-16(21)11(6)8(18)3-9(12)23-14(13)10(5)15(19)20/h2-3,17-18H,4H2,1H3,(H,19,20)	QZYZPZAPRHESDA-UHFFFAOYSA-N	True
Pseudoplacodiolic acid	376.1158	Dibenzofuranes	Oc1c(C(=O)C)c2OC3(C(C)(C(=O)C(=C(C3)O)C(=O)C)c2c(O)c1C)OC	InChI=1S/C19H20O8/c1-7-14(23)12(9(3)21)16-13(15(7)24)18(4)17(25)11(8(2)20)10(22)6-19(18,26-5)27-16/h22-24H,6H2,1-5H3	WWSUFZCWOJULTK-UHFFFAOYSA-N	True
Schizopeltic acid	358.1053	Dibenzofuranes	Cc1c(C(=O)OC)c(OC)cc2c1c1c(cc(c(C(=O)O)c1o2)C)OC	InChI=1S/C19H18O7/c1-8-6-10(23-3)16-14-9(2)15(19(22)25-5)11(24-4)7-12(14)26-17(16)13(8)18(20)21/h6-7H,1-5H3,(H,20,21)	WBIQYHZEYQDKCL-UHFFFAOYSA-N	False
Strepsilin	270.0528	Dibenzofuranes	O=C1OCc2c1c(cc1c2c2c(C)cc(O)cc2o1)O	InChI=1S/C15H10O5/c1-6-2-7(16)3-10-12(6)14-8-5-19-15(18)13(8)9(17)4-11(14)20-10/h2-4,16-17H,5H2,1H3	OOXFLIUVCWLPKE-UHFFFAOYSA-N	True
Usnic acid	344.0896	Dibenzofuranes	CC12C(=O)C(=C(C=C1Oc1c2c(O)c(C)c(O)c1C(=O)C)O)C(=O)C	InChI=1S/C18H16O7/c1-6-14(22)12(8(3)20)16-13(15(6)23)18(4)10(25-16)5-9(21)11(7(2)19)17(18)24/h5,21-23H,1-4H3	WEYVVCKOOFYHRW-UHFFFAOYSA-N	True
Lobariolcarboxylic acid (Lobarin)	474.189	Diphenylethers	Oc1c(Oc2cc(OC)cc3c2C(=O)OC3(O)CCCC)c(CCCCC)c(c(c1)O)C(=O)O	InChI=1S/C25H30O9/c1-4-6-8-9-15-20(23(28)29)17(26)13-18(27)22(15)33-19-12-14(32-3)11-16-21(19)24(30)34-25(16,31)10-7-5-2/h11-13,26-27,31H,4-10H2,1-3H3,(H,28,29)	BWRBGHBJBQFFAW-UHFFFAOYSA-N	True
Simonyellin	274.0477	Naphthopyranes	O=c1c2c(O)cc(C)c3c2c(C(=C(O)C3=O)OC)co1	InChI=1S/C14H10O6/c1-5-3-7(15)10-9-6(4-20-14(10)18)13(19-2)12(17)11(16)8(5)9/h3-4,15,17H,1-2H3	GJSCVPZGPZIBMU-UHFFFAOYSA-N	False
Hypothallin	472.2362	N-Containing Compounds	CC(C)C[C@H](NC(=O)c1ccccc1)C(=O)OC[C@@H](NC(=O)c1ccccc1)Cc1ccccc1	InChI=1S/C29H32N2O4/c1-21(2)18-26(31-28(33)24-16-10-5-11-17-24)29(34)35-20-25(19-22-12-6-3-7-13-22)30-27(32)23-14-8-4-9-15-23/h3-17,21,25-26H,18-20H2,1-2H3,(H,30,32)(H,31,33)/t25-,26-/m0/s1	JOOSAYNHLJGJCN-UIOOFZCWSA-N	True
Roccanin	488.2424	N-Containing Compounds	[C@@H]1(CC(=O)N2[C@H](C(=O)N[C@H](CC(=O)N3[C@@H](C(=O)N1)CCC3)c1ccccc1)CCC2)c1ccccc1	InChI=1S/C28H32N4O4/c33-25-17-21(19-9-3-1-4-10-19)29-27(35)23-13-7-16-32(23)26(34)18-22(20-11-5-2-6-12-20)30-28(36)24-14-8-15-31(24)25/h1-6,9-12,21-24H,7-8,13-18H2,(H,29,35)(H,30,36)/t21-,22-,23-,24+/m1/s1	PDLPVRYEPINIBU-YCAMKHIRSA-N	True
allo-Pertusaric acid	366.2406	Paraconic acids	CC(=O)CCCCCCCCCCCCC[C@@H]1OC(=O)C(=C)[C@@H]1C(=O)O	InChI=1S/C21H34O5/c1-16(22)14-12-10-8-6-4-3-5-7-9-11-13-15-18-19(20(23)24)17(2)21(25)26-18/h18-19H,2-15H2,1H3,(H,23,24)/t18-,19-/m0/s1	SKQHRBRVCRUFSX-OALUTQOASA-N	True
allo-Protolichesterinic acid	324.2301	Paraconic acids	CCCCCCCCCCCCC[C@@H]1OC(=O)C(=C)[C@@H]1C(=O)O	InChI=1S/C19H32O4/c1-3-4-5-6-7-8-9-10-11-12-13-14-16-17(18(20)21)15(2)19(22)23-16/h16-17H,2-14H2,1H3,(H,20,21)/t16-,17-/m0/s1	WZYZDHVPSZCEEP-IRXDYDNUSA-N	True
Dihydromuronic acid	368.2563	Paraconic acids	CC(=O)CCCCCCCCCCCCC[C@@H]1C(C(C)C(=O)O1)C(=O)O	InChI=1S/C21H36O5/c1-16(22)14-12-10-8-6-4-3-5-7-9-11-13-15-18-19(20(23)24)17(2)21(25)26-18/h17-19H,3-15H2,1-2H3,(H,23,24)/t17?,18-,19?/m1/s1	SPGPUDJMXMJNCU-JLAWEPINSA-N	True
Dihydropertusaric	368.2563	Paraconic acids	CC(=O)CCCCCCCCCCCCC[C@H]1[C@H](C(C)C(=O)O1)C(=O)O	InChI=1S/C21H36O5/c1-16(22)14-12-10-8-6-4-3-5-7-9-11-13-15-18-19(20(23)24)17(2)21(25)26-18/h17-19H,3-15H2,1-2H3,(H,23,24)/t17?,18-,19-/m0/s1	SPGPUDJMXMJNCU-MNNMKWMVSA-N	False
Isomurolic acid	368.2563	Paraconic acids	CC1=C(C(=O)O)[C@@H](CCCCCCCCCCCCC(C)CO)OC1=O	InChI=1S/C21H36O5/c1-16(15-22)13-11-9-7-5-3-4-6-8-10-12-14-18-19(20(23)24)17(2)21(25)26-18/h16,18,22H,3-15H2,1-2H3,(H,23,24)/t16?,18-/m1/s1	FEGXSCTZZUZMJG-UHUGOGIASA-N	True
Isomuronic acid	366.2406	Paraconic acids	CC(=O)CCCCCCCCCCCCC[C@H]1OC(=O)C(=C1C(=O)O)C	InChI=1S/C21H34O5/c1-16(22)14-12-10-8-6-4-3-5-7-9-11-13-15-18-19(20(23)24)17(2)21(25)26-18/h18H,3-15H2,1-2H3,(H,23,24)/t18-/m1/s1	KYSXDEQQOVVLIN-GOSISDBHSA-N	True
Lichesterinic acid	324.2301	Paraconic acids	CCCCCCCCCCCCC[C@H]1C(=C(C(=O)O1)C)C(=O)O	InChI=1S/C19H32O4/c1-3-4-5-6-7-8-9-10-11-12-13-14-16-17(18(20)21)15(2)19(22)23-16/h16H,3-14H2,1-2H3,(H,20,21)/t16-/m0/s1	SLQVVNFTCYVCPB-INIZCTEOSA-N	True
Murolic acid	368.2563	Paraconic acids	C[C@H](O)CCCCCCCCCCCCC[C@@H]1C(C(=O)O)C(=C)C(=O)O1	InChI=1S/C21H36O5/c1-16(22)14-12-10-8-6-4-3-5-7-9-11-13-15-18-19(20(23)24)17(2)21(25)26-18/h16,18-19,22H,2-15H2,1H3,(H,23,24)/t16-,18+,19?/m0/s1	UYUDMGMNHAKPEV-CXEJCQMISA-N	True
Muronic acid	366.2406	Paraconic acids	CC(=O)CCCCCCCCCCCCC[C@@H]1C(C(=O)O)C(=C)C(=O)O1	InChI=1S/C21H34O5/c1-16(22)14-12-10-8-6-4-3-5-7-9-11-13-15-18-19(20(23)24)17(2)21(25)26-18/h18-19H,2-15H2,1H3,(H,23,24)/t18-,19?/m1/s1	SKQHRBRVCRUFSX-MRTLOADZSA-N	True
Neodihydroprotolichesterinic acid	326.2457	Paraconic acids	CC(C)(C)CCCCCCCCCC1C(C(=O)O)C(C(=O)O1)C	InChI=1S/C19H34O4/c1-14-16(17(20)21)15(23-18(14)22)12-10-8-6-5-7-9-11-13-19(2,3)4/h14-16H,5-13H2,1-4H3,(H,20,21)	NRFWTRPHJATQOB-UHFFFAOYSA-N	True
Nephromopsic acid	326.2457	Paraconic acids	CCCCCCCCCCCCC[C@H]1[C@H]([C@H](C(=O)O1)C)C(=O)O	InChI=1S/C19H34O4/c1-3-4-5-6-7-8-9-10-11-12-13-14-16-17(18(20)21)15(2)19(22)23-16/h15-17H,3-14H2,1-2H3,(H,20,21)/t15-,16+,17+/m1/s1	WLGALFYTFVOQPY-IKGGRYGDSA-N	True
Nephrosteranic acid	298.2144	Paraconic acids	CCCCCCCCCCCC1[C@H](C(=O)O)C(C)C(=O)O1	InChI=1S/C17H30O4/c1-3-4-5-6-7-8-9-10-11-12-14-15(16(18)19)13(2)17(20)21-14/h13-15H,3-12H2,1-2H3,(H,18,19)/t13?,14?,15-/m1/s1	PKXAQFKGSXYQJX-YMAMQOFZSA-N	True
Pertusaric acid	366.2406	Paraconic acids	CC(=O)CCCCCCCCCCCCCC1C(C(=C)C(=O)O1)C(=O)O	InChI=1S/C21H34O5/c1-16(22)14-12-10-8-6-4-3-5-7-9-11-13-15-18-19(20(23)24)17(2)21(25)26-18/h18-19H,2-15H2,1H3,(H,23,24)	SKQHRBRVCRUFSX-UHFFFAOYSA-N	True
Roccellaric acid	326.2457	Paraconic acids	CCCCCCCCCCCCC[C@@H]1[C@@H](C(=O)O)[C@H](C)C(=O)O1	InChI=1S/C19H34O4/c1-3-4-5-6-7-8-9-10-11-12-13-14-16-17(18(20)21)15(2)19(22)23-16/h15-17H,3-14H2,1-2H3,(H,20,21)/t15-,16+,17-/m0/s1	WLGALFYTFVOQPY-BBWFWOEESA-N	True
D-Mannitol	182.079	Polyols, Monosaccharides, Carbohydrates	OC[C@@H](O)[C@@H](O)[C@H](O)[C@H](O)CO	InChI=1S/C6H14O6/c7-1-3(9)5(11)6(12)4(10)2-8/h3-12H,1-2H2/t3-,4-,5-,6-/m1/s1	FBPFZTCFMRRESA-KVTDHHQDSA-N	True
Volemitol	212.0896	Polyols, Monosaccharides, Carbohydrates	OC[C@@H](O)[C@@H](O)C(O)[C@H](O)[C@H](O)CO	InChI=1S/C7H16O7/c8-1-3(10)5(12)7(14)6(13)4(11)2-9/h3-14H,1-2H2/t3-,4-,5-,6-/m1/s1	OXQKEKGBFMQTML-KVTDHHQDSA-N	True
Calycin	306.0528	Pulvinic Acid Derivatives	c1ccc(cc1)C1=C(C(=C2c3ccccc3OC2=O)OC1=O)O	InChI=1S/C18H10O5/c19-15-13(10-6-2-1-3-7-10)17(20)23-16(15)14-11-8-4-5-9-12(11)22-18(14)21/h1-9,19H	CGRCGRBHNKRILW-UHFFFAOYSA-N	True
Epanorin	435.1682	Pulvinic Acid Derivatives	CC(C)C[C@@H](C(=O)OC)NC(=O)/C(=C\1/C(=C(C(=O)O1)c1ccccc1)O)/c1ccccc1	InChI=1S/C25H25NO6/c1-15(2)14-18(24(29)31-3)26-23(28)20(17-12-8-5-9-13-17)22-21(27)19(25(30)32-22)16-10-6-4-7-11-16/h4-13,15,18,27H,14H2,1-3H3,(H,26,28)/b22-20-/t18-/m0/s1	IBSRGCBHIASQMQ-BKBKCADHSA-N	True
Leprapinic acid	352.0947	Pulvinic Acid Derivatives	O=C(OC)/C(=C\1/OC(=O)C(=C1O)c1ccccc1)/c1c(OC)cccc1	InChI=1S/C20H16O6/c1-24-14-11-7-6-10-13(14)16(19(22)25-2)18-17(21)15(20(23)26-18)12-8-4-3-5-9-12/h3-11,21H,1-2H3/b18-16+	IWYVMUDIEOXASM-FBMGVBCBSA-N	True
Leprapinic acid methyl ether	366.1103	Pulvinic Acid Derivatives	O=C(OC)/C(=C\1/OC(=O)C(=C1OC)c1ccccc1)/c1c(OC)cccc1	InChI=1S/C21H18O6/c1-24-15-12-8-7-11-14(15)17(20(22)26-3)19-18(25-2)16(21(23)27-19)13-9-5-4-6-10-13/h4-12H,1-3H3/b19-17+	WGZKMINRLLRJPF-HTXNQAPBSA-N	True
Norepanorin	421.1525	Pulvinic Acid Derivatives	CC(C[C@H](NC(=O)/C(=C\1/C(=C(c2ccccc2)C(=O)O1)O)/c1ccccc1)C(=O)O)C	InChI=1S/C24H23NO6/c1-14(2)13-17(23(28)29)25-22(27)19(16-11-7-4-8-12-16)21-20(26)18(24(30)31-21)15-9-5-3-6-10-15/h3-12,14,17,26H,13H2,1-2H3,(H,25,27)(H,28,29)/b21-19-/t17-/m0/s1	ZQLBONJLBKDOLE-UFVMTTLYSA-N	True
Norrhizocarpic acid	455.1369	Pulvinic Acid Derivatives	O=C1O/C(=C(/C(=O)N[C@H](C(=O)O)Cc2ccccc2)\c2ccccc2)/C(=C1c1ccccc1)O	InChI=1S/C27H21NO6/c29-23-21(18-12-6-2-7-13-18)27(33)34-24(23)22(19-14-8-3-9-15-19)25(30)28-20(26(31)32)16-17-10-4-1-5-11-17/h1-15,20,29H,16H2,(H,28,30)(H,31,32)/b24-22+/t20-/m0/s1	XTLHEUFWRQKNNG-YVURAWIMSA-N	True
Pulvinic acid	308.0685	Pulvinic Acid Derivatives	O=C1C(=C(O)/C(=C(/c2ccccc2)\C(=O)O)/O1)c1ccccc1	InChI=1S/C18H12O5/c19-15-13(11-7-3-1-4-8-11)18(22)23-16(15)14(17(20)21)12-9-5-2-6-10-12/h1-10,19H,(H,20,21)/b16-14+	CMFBGFRHPQTELQ-JQIJEIRASA-N	True
Pulvinic acid dilactone	290.0579	Pulvinic Acid Derivatives	O=C1OC2=C(c3ccccc3)C(=O)OC2=C1c1ccccc1	InChI=1S/C18H10O4/c19-17-13(11-7-3-1-4-8-11)15-16(22-17)14(18(20)21-15)12-9-5-2-6-10-12/h1-10H	KQTXUHHOWJUFOZ-UHFFFAOYSA-N	False
Rhizocarpic acid	469.1525	Pulvinic Acid Derivatives	O=C1C(=C(O)/C(=C(/c2ccccc2)\C(=O)N[C@@H](Cc2ccccc2)C(=O)OC)/O1)c1ccccc1	InChI=1S/C28H23NO6/c1-34-27(32)21(17-18-11-5-2-6-12-18)29-26(31)23(20-15-9-4-10-16-20)25-24(30)22(28(33)35-25)19-13-7-3-8-14-19/h2-16,21,30H,17H2,1H3,(H,29,31)/b25-23+/t21-/m0/s1	DKDGWAKCXBFTMM-KZKMBZSSSA-N	True
Vulpinic acid	322.0841	Pulvinic Acid Derivatives	O=C1C(=C(O)/C(=C(/c2ccccc2)\C(=O)OC)/O1)c1ccccc1	InChI=1S/C19H14O5/c1-23-18(21)15(13-10-6-3-7-11-13)17-16(20)14(19(22)24-17)12-8-4-2-5-9-12/h2-11,20H,1H3/b17-15+	OMZRMXULWNMRAE-BMRADRMJSA-N	True
Canarione	272.0321	Quinones	Cc1cc(=O)c2c(o1)cc1c(c2O)C(=CC(=O)C1=O)O	InChI=1S/C14H8O6/c1-5-2-7(15)12-10(20-5)3-6-11(14(12)19)8(16)4-9(17)13(6)18/h2-4,16,19H,1H3	NPUXQAACUNUHIX-UHFFFAOYSA-N	True
Canarione dimethylether	300.0634	Quinones	Cc1cc(=O)c2c(cc3c(C(=CC(=O)C3=O)OC)c2OC)o1	InChI=1S/C16H12O6/c1-7-4-9(17)14-12(22-7)5-8-13(16(14)21-3)11(20-2)6-10(18)15(8)19/h4-6H,1-3H3	GESAVORGYOGKOW-UHFFFAOYSA-N	True
Chiodectonic acid	334.0325	Quinones	OC1=C(OC)C(=O)c2c(O)c3oc(C(=O)C)c(O)c3c(O)c2C1=O	InChI=1S/C15H10O9/c1-3(16)13-11(21)6-7(17)4-5(9(19)14(6)24-13)10(20)15(23-2)12(22)8(4)18/h17,19,21-22H,1-2H3	ILUWXELFYCLFHQ-UHFFFAOYSA-N	True
Chrysophanol	254.0579	Quinones	Cc1cc(c2c(c1)C(=O)c1c(C2=O)c(ccc1)O)O	InChI=1S/C15H10O4/c1-7-5-9-13(11(17)6-7)15(19)12-8(14(9)18)3-2-4-10(12)16/h2-6,16-17H,1H3	LQGUBLBATBMXHT-UHFFFAOYSA-N	True
Citreorosein	286.0477	Quinones	c1c(cc2c(c1O)C(=O)c1c(cc(cc1C2=O)O)O)CO	InChI=1S/C15H10O6/c16-5-6-1-8-12(10(18)2-6)15(21)13-9(14(8)20)3-7(17)4-11(13)19/h1-4,16-19H,5H2	YQHZABGPIPECSQ-UHFFFAOYSA-N	True
Emodic acid	300.027	Quinones	O=C1c2cc(O)cc(O)c2C(=O)c2c1cc(C(=O)O)cc2O	InChI=1S/C15H8O7/c16-6-3-8-12(10(18)4-6)14(20)11-7(13(8)19)1-5(15(21)22)2-9(11)17/h1-4,16-18H,(H,21,22)	ZJXVNNSMRGTDBI-UHFFFAOYSA-N	True
Emodin	270.0528	Quinones	Cc1cc(O)c2c(C(=O)c3cc(O)cc(O)c3C2=O)c1	InChI=1S/C15H10O5/c1-6-2-8-12(10(17)3-6)15(20)13-9(14(8)19)4-7(16)5-11(13)18/h2-5,16-18H,1H3	RHMXXJGYXNZAPX-UHFFFAOYSA-N	True
Endocrocin	314.0427	Quinones	Cc1c(c(c2c(c1)C(=O)c1cc(cc(c1C2=O)O)O)O)C(=O)O	InChI=1S/C16H10O7/c1-5-2-7-12(14(20)10(5)16(22)23)15(21)11-8(13(7)19)3-6(17)4-9(11)18/h2-4,17-18,20H,1H3,(H,22,23)	UZOHDKGTYVTYDZ-UHFFFAOYSA-N	True
Fallacinol (Teloschistin)	300.0634	Quinones	COc1cc(c2c(c1)C(=O)c1cc(cc(c1C2=O)O)CO)O	InChI=1S/C16H12O6/c1-22-8-4-10-14(12(19)5-8)16(21)13-9(15(10)20)2-7(6-17)3-11(13)18/h2-5,17-19H,6H2,1H3	WJXSYUJKJSOJOG-UHFFFAOYSA-N	True
Haematommone	314.0427	Quinones	CC(=O)c1c(cc2c(c1O)C(=O)c1c(cc(cc1C2=O)O)O)O	InChI=1S/C16H10O7/c1-5(17)11-10(20)4-8-13(15(11)22)16(23)12-7(14(8)21)2-6(18)3-9(12)19/h2-4,18-20,22H,1H3	OVWIVSWXKVYPAG-UHFFFAOYSA-N	True
Parietinic acid	314.0427	Quinones	Oc1cc(C(=O)O)cc2c1C(=O)c1c(cc(cc1O)OC)C2=O	InChI=1S/C16H10O7/c1-23-7-4-9-13(11(18)5-7)15(20)12-8(14(9)19)2-6(16(21)22)3-10(12)17/h2-5,17-18H,1H3,(H,21,22)	HEULMVKOOVHXME-UHFFFAOYSA-N	True
Polyporic acid	292.0736	Quinones	c1ccc(cc1)C1=C(C(=O)C(=C(C1=O)O)c1ccccc1)O	InChI=1S/C18H12O4/c19-15-13(11-7-3-1-4-8-11)16(20)18(22)14(17(15)21)12-9-5-2-6-10-12/h1-10,19,22H	HZKFHDXTSAYOSN-UHFFFAOYSA-N	True
Rhodocladonic acid	318.0376	Quinones	CC(=O)c1c(c2c(o1)cc1c(c2O)C(=O)C(=O)C(=C1O)OC)O	InChI=1S/C15H10O8/c1-4(16)14-12(20)8-6(23-14)3-5-7(10(8)18)11(19)13(21)15(22-2)9(5)17/h3,17-18,20H,1-2H3	XKWWCTISHMFHJB-UHFFFAOYSA-N	True
Rugulosin	542.1213	Quinones	Cc1cc(c2c(c1)C(=O)C13C4C5C(C1C(=O)C1=C(c6c(cc(cc6C(=O)C51C(C4O)C(=O)C3=C2O)C)O)O)O)O	InChI=1S/C30H22O10/c1-7-3-9-13(11(31)5-7)21(33)17-25(37)20-23(35)15-16-24(36)19(29(15,17)27(9)39)26(38)18-22(34)14-10(28(40)30(16,18)20)4-8(2)6-12(14)32/h3-6,15-16,19-20,23-24,31-36H,1-2H3	QFDPVUTXKUGISP-UHFFFAOYSA-N	True
Skyrin	538.09	Quinones	Cc1cc(c2c(c1)C(=O)c1c(c(cc(c1C2=O)O)O)c1c2c(c(cc1O)O)C(=O)c1c(cc(cc1C2=O)C)O)O	InChI=1S/C30H18O10/c1-9-3-11-19(13(31)5-9)29(39)23-17(35)7-15(33)21(25(23)27(11)37)22-16(34)8-18(36)24-26(22)28(38)12-4-10(2)6-14(32)20(12)30(24)40/h3-8,31-36H,1-2H3	MQSXZQXHIJMNAF-UHFFFAOYSA-N	True
Solorinic acid	384.1209	Quinones	COc1cc(O)c2c(C(=O)c3c(C2=O)c(O)c(C(=O)CCCCC)c(O)c3)c1	InChI=1S/C21H20O7/c1-3-4-5-6-13(22)18-15(24)9-12-17(21(18)27)20(26)16-11(19(12)25)7-10(28-2)8-14(16)23/h7-9,23-24,27H,3-6H2,1-2H3	MLTVHORGISIISB-UHFFFAOYSA-N	True
Thelephoric acid	352.0219	Quinones	O=C1c2c(c3c(cc(O)c(O)c3)o2)C(=O)c2c1c1c(o2)cc(c(c1)O)O	InChI=1S/C18H8O8/c19-7-1-5-11(3-9(7)21)25-17-13(5)15(23)18-14(16(17)24)6-2-8(20)10(22)4-12(6)26-18/h1-4,19-22H	PDICCECAPKBDBB-UHFFFAOYSA-N	True
Kaurane	272.2504	Terpenoids : Diterpenes	C[C@@]12CCCC([C@H]1CC[C@]13[C@H]2CC[C@H](C1)C(=C)C3)(C)C	InChI=1S/C20H32/c1-14-12-20-11-8-16-18(2,3)9-5-10-19(16,4)17(20)7-6-15(14)13-20/h15-17H,1,5-13H2,2-4H3/t15-,16-,17+,19-,20-/m1/s1	ONVABDHFQKWOSV-HPUSYDDDSA-N	False
17(21)-Hopen-6-one	424.3705	Terpenoids : Triterpenes	CC1(C)C2[C@@](CCC1)(C)[C@H]1CC[C@@H]3[C@@]4(C)CCC(=C4CC[C@@]3(C)[C@]1(C)CC2=O)C(C)C	InChI=1S/C30H48O/c1-19(2)20-12-16-27(5)21(20)13-17-29(7)23(27)10-11-24-28(6)15-9-14-26(3,4)25(28)22(31)18-30(24,29)8/h19,23-25H,9-18H2,1-8H3/t23-,24-,25?,27+,28-,29-,30-/m1/s1	OZFAGHUNGAZEMO-VKNUIDEPSA-N	False
1alpa,3beta-diacetoxy-22-hopanol	544.4128	Terpenoids : Triterpenes	CC1(C)[C@@H](OC(=O)C)C[C@H](OC(=O)C)[C@]2(C)[C@H]3CC[C@@H]4[C@@]5(C)CC[C@H](C(C)(O)C)[C@@H]5CC[C@@]4(C)[C@]3(C)CCC12	InChI=1S/C34H56O5/c1-20(35)38-27-19-28(39-21(2)36)34(10)24(29(27,3)4)15-18-33(9)26(34)12-11-25-31(7)16-13-22(30(5,6)37)23(31)14-17-32(25,33)8/h22-28,37H,11-19H2,1-10H3/t22-,23-,24?,25+,26-,27-,28-,31-,32+,33+,34-/m0/s1	HIGXRAWIRQTPEC-ZQLPSASCSA-N	True
1b,3b,22-Hopantriol	460.3916	Terpenoids : Triterpenes	CC1(C)[C@@H](O)C[C@@H](O)[C@]2(C)[C@H]3CC[C@@H]4[C@@]5(C)CC[C@H](C(C)(O)C)[C@@H]5CC[C@@]4(C)[C@]3(C)CCC12	InChI=1S/C30H52O3/c1-25(2)20-13-16-29(7)22(30(20,8)24(32)17-23(25)31)10-9-21-27(5)14-11-18(26(3,4)33)19(27)12-15-28(21,29)6/h18-24,31-33H,9-17H2,1-8H3/t18-,19-,20?,21+,22-,23-,24+,27-,28+,29+,30-/m0/s1	UFWDOQZJZKOECC-LHKSMCHBSA-N	True
1beta,3beta-diacetoxy-22-hopanol	544.4128	Terpenoids : Triterpenes	CC1(C)[C@@H](OC(=O)C)C[C@@H](OC(=O)C)[C@]2(C)[C@H]3CC[C@@H]4[C@@]5(C)CC[C@H](C(C)(O)C)[C@@H]5CC[C@@]4(C)[C@]3(C)CCC12	InChI=1S/C34H56O5/c1-20(35)38-27-19-28(39-21(2)36)34(10)24(29(27,3)4)15-18-33(9)26(34)12-11-25-31(7)16-13-22(30(5,6)37)23(31)14-17-32(25,33)8/h22-28,37H,11-19H2,1-10H3/t22-,23-,24?,25+,26-,27-,28+,31-,32+,33+,34-/m0/s1	HIGXRAWIRQTPEC-GAGXLZTKSA-N	True
21-Hopen-3-on	442.3811	Terpenoids : Triterpenes	CC1(C)C(CC[C@@]2(C)C3CCC4C2(C)CCC5[C@H](O)C(CCC54C)(C)C)C3(C)CCC1=O	InChI=1S/C30H50O2/c1-25(2)17-18-27(5)19(24(25)32)11-15-29(7)21(27)9-10-22-28(6)14-13-23(31)26(3,4)20(28)12-16-30(22,29)8/h19-22,24,32H,9-18H2,1-8H3/t19?,20?,21?,22?,24-,27?,28?,29?,30-/m0/s1	ZQDCMFHXUJCDNU-SYQMSMRNSA-N	True
22-Hydoxy-2-hopen-1-one	440.3654	Terpenoids : Triterpenes	CC1(C)C2CC[C@]3([C@@]4(CC[C@H]5[C@H](CC[C@@]5([C@H]4CC[C@@H]3[C@@]2(C)C(=O)C=C1)C)C(C)(O)C)C)C	InChI=1S/C30H48O2/c1-25(2)15-14-24(31)30(8)21(25)13-18-29(7)23(30)10-9-22-27(5)16-11-19(26(3,4)32)20(27)12-17-28(22,29)6/h14-15,19-23,32H,9-13,16-18H2,1-8H3/t19-,20-,21?,22+,23-,27-,28+,29+,30-/m0/s1	YLKHZBZGHNOEES-LISTXKHRSA-N	True
22-hydroxy-6-hopanone	442.3811	Terpenoids : Triterpenes	CC1(C)C2[C@@](CCC1)(C)[C@H]1CC[C@@H]3[C@@]4(C)CC[C@H](C(C)(O)C)[C@@H]4CC[C@@]3(C)[C@]1(C)CC2=O	InChI=1S/C30H50O2/c1-25(2)14-9-15-28(6)23-11-10-22-27(5)16-12-19(26(3,4)32)20(27)13-17-29(22,7)30(23,8)18-21(31)24(25)28/h19-20,22-24,32H,9-18H2,1-8H3/t19-,20-,22+,23+,24?,27-,28+,29+,30+/m0/s1	MAVUFYZBQWGXHD-GZTHSXTLSA-N	True
22-hydroxy-7-hopanone	442.3811	Terpenoids : Triterpenes	CC1(C)C2CC(=O)[C@@]3([C@@H]([C@]2(CCC1)C)CC[C@@H]1[C@@]2(C)CC[C@H](C(C)(O)C)[C@@H]2CC[C@@]31C)C	InChI=1S/C30H50O2/c1-25(2)14-9-15-28(6)22-11-10-21-27(5)16-12-19(26(3,4)32)20(27)13-17-29(21,7)30(22,8)24(31)18-23(25)28/h19-23,32H,9-18H2,1-8H3/t19-,20-,21+,22+,23?,27-,28+,29+,30-/m0/s1	ZEVZEKQZSJYHOF-GMXIBUEMSA-N	True
25-Acetoxy-20(S),24(R)-epoxy-3-oxodammarane	500.3866	Terpenoids : Triterpenes	CC1(C)C(=O)CC[C@]2(C)[C@H]3CC[C@@H]4[C@@H]([C@@]5(C)O[C@H](CC5)C(C)(OC(=O)C)C)CC[C@@]4(C)[C@]3(C)CCC12	InChI=1S/C32H52O4/c1-20(33)35-28(4,5)26-15-19-32(9,36-26)22-12-17-30(7)21(22)10-11-24-29(6)16-14-25(34)27(2,3)23(29)13-18-31(24,30)8/h21-24,26H,10-19H2,1-9H3/t21-,22+,23?,24-,26-,29+,30-,31-,32+/m1/s1	QOIXKXFGILIXHU-PATLJMMGSA-N	True
25-Acetoxy-3b-hydroxy-20(S),24(R)-epoxydammarane	502.4022	Terpenoids : Triterpenes	CC1(C)[C@@H](O)CC[C@]2(C)[C@H]3CC[C@@H]4[C@@H]([C@@]5(C)O[C@H](CC5)C(C)(OC(=O)C)C)CC[C@@]4(C)[C@]3(C)CCC12	InChI=1S/C32H54O4/c1-20(33)35-28(4,5)26-15-19-32(9,36-26)22-12-17-30(7)21(22)10-11-24-29(6)16-14-25(34)27(2,3)23(29)13-18-31(24,30)8/h21-26,34H,10-19H2,1-9H3/t21-,22+,23?,24-,25+,26-,29+,30-,31-,32+/m1/s1	KLFGJICTDRFLDB-VJNLAODGSA-N	True
2a-Acetoxy-3,22-stictandione	498.3709	Terpenoids : Triterpenes	CC1(C)C2CC[C@@]3(C)C(CCC4C3(C)CCC3C(=O)C(CCC43C)(C)C)C2(C)CC(OC(=O)C)C1=O	InChI=1S/C32H50O4/c1-19(33)36-21-18-30(7)22(28(4,5)26(21)35)13-15-32(9)24(30)11-10-23-29(6)17-16-27(2,3)25(34)20(29)12-14-31(23,32)8/h20-24H,10-18H2,1-9H3/t20?,21?,22?,23?,24?,29?,30?,31?,32-/m0/s1	GSRPBBFLBACVKY-AJWNXJQWSA-N	True
2alpha-acetoxy-3beta,22alpha-stictandiol	502.4022	Terpenoids : Triterpenes	CC1(C)C2CC[C@@]3(C)C(CCC4C3(CCC3[C@@H](O)C(C)(C)CCC43C)C)C2(C)CC(OC(=O)C)C1O	InChI=1S/C32H54O4/c1-19(33)36-21-18-30(7)22(28(4,5)26(21)35)13-15-32(9)24(30)11-10-23-29(6)17-16-27(2,3)25(34)20(29)12-14-31(23,32)8/h20-26,34-35H,10-18H2,1-9H3/t20?,21?,22?,23?,24?,25-,26?,29?,30?,31?,32+/m1/s1	QZWMMIGRNYLXMG-XDRJWLFLSA-N	True
3beta-acetoxy-17(21)-hopen-1-one	482.376	Terpenoids : Triterpenes	CC1(C)C2CC[C@]3([C@@]4(CCC5=C(CC[C@@]5([C@H]4CC[C@@H]3[C@@]2(C)C(=O)C[C@@H]1OC(=O)C)C)C(C)C)C)C	InChI=1S/C32H50O3/c1-19(2)21-12-15-29(6)22(21)13-16-30(7)24(29)10-11-25-31(30,8)17-14-23-28(4,5)27(35-20(3)33)18-26(34)32(23,25)9/h19,23-25,27H,10-18H2,1-9H3/t23?,24-,25+,27+,29+,30-,31-,32+/m1/s1	GJFCNFHLMZNBCG-QTQGBMOZSA-N	True
Diacetylpyxinol	560.4077	Terpenoids : Triterpenes	CC1(C2C(CCC1OC(=O)C)(C)C1C(CC2)([C@]2(C(C(C1)O)C(CC2)[C@]1(C)O[C@@H](C(C)(OC(=O)C)C)CC1)C)C)C	InChI=1S/C34H56O6/c1-20(35)38-26-13-15-31(7)24(29(26,3)4)12-17-32(8)25(31)19-23(37)28-22(11-16-33(28,32)9)34(10)18-14-27(40-34)30(5,6)39-21(2)36/h22-28,37H,11-19H2,1-10H3/t22?,23?,24?,25?,26?,27-,28?,31?,32?,33-,34-/m1/s1	TWRWTOXPYGQKPW-ZWXXETMRSA-N	True
2,5-Dichloro-1,3,6-tri-O-methylnorlichexanthone	368.0218	Xanthones and bis-Xanthones	O=c1c2c(cc(OC)c(Cl)c2OC)oc2c1c(cc(c2Cl)OC)C	InChI=1S/C17H14Cl2O5/c1-7-5-9(21-2)14(19)17-11(7)15(20)12-8(24-17)6-10(22-3)13(18)16(12)23-4/h5-6H,1-4H3	QCVBBEYCXWJERE-UHFFFAOYSA-N	False
